# Loss of αBa-crystallin, but not αA-crystallin, increases age-related cataract in the zebrafish lens

**DOI:** 10.1101/2024.01.03.574085

**Authors:** Mason Posner, Taylor Garver, Taylor Kaye, Stuart Brdicka, Madison Suttle, Bryce Patterson, Dylan R. Farnsworth

## Abstract

The vertebrate eye lens is an unusual organ in that most of its cells lack nuclei and the ability to replace aging protein. The small heat shock protein α-crystallins evolved to become key components of this lens, possibly because of their ability to prevent aggregation of aging protein that would otherwise lead to lens opacity. Most vertebrates express two α-crystallins, αA- and αB-crystallin, and mutations in each are linked to human cataract. In a mouse knockout model only the loss of αA-crystallin led to early-stage lens cataract. We have used the zebrafish as a model system to investigate the role of α-crystallins during lens development. Interestingly, while zebrafish express one lens-specific αA-crystallin gene (*cryaa*), they express two αB-crystallin genes, with one evolving lens specificity (*cryaba*) and the other retaining the broad expression of its mammalian ortholog (*cryabb*). In this study we used individual mutant zebrafish lines for all three α-crystallin genes to determine the impact of their loss on age-related cataract. Surprisingly, unlike mouse knockout models, we found that the loss of the αBa-crystallin gene *cryaba* led to an increase in lens opacity compared to *cryaa* null fish at 24 months of age. Loss of αA-crystallin did not increase the prevalence of cataract. We also used single cell RNA-Seq and RT-qPCR data to show a shift in the lens expression of zebrafish α-crystallins between 5 and 10 days post fertilization (dpf), with 5 and 6 dpf lenses expressing *cryaa* almost exclusively, and expression of *cryaba* and *cryabb* becoming more prominent after 10 dpf. These data show that *cryaa* is the primary α-crystallin during early lens development, while the protective role for *cryaba* becomes more important during lens aging. This study is the first to quantify cataract prevalence in wild-type zebrafish, showing that lens opacities develop in approximately 25% of fish by 18 months of age. None of the three α-crystallin mutants showed a compensatory increase in the expression of the remaining two crystallins, or in the abundant βB1-crystallin. Overall, these findings indicate an ontogenetic shift in the functional importance of individual α-crystallins during zebrafish lens development. Our finding that the lens-specific zebrafish αBa-crystallin plays the leading role in preventing age-related cataract adds a new twist to our understanding of vertebrate lens evolution.
