## Supplemental Table 1 for "Loss of αBa-crystallin, but not αA-crystallin, increases age-related cataract in the zebrafish lens"

### Sheet: Sheet1
Name	Sequence	ENSDARG #	Efficiency %	R²	Product Size (bp)
cryaa for	ATGGCCTGCTCACTCTTTGT	53502	100.101	0.9266	159
cryaa rev	CCCACTCACACCTCCATACC
cryaba for	CCCAGGCTTCTTCCCTTATC	42621	107.23	0.8021	196
cryaba rev	GTGCTTCACATCCAGGTTGA
cryabb for	TCGCAGTCCAAGCTGGATGGAA	101380	93.07	0.9443	102
cryabb rev	AGCTCCTCTGGTGCAAAGTGTT
crybb1 for	TGGCGACTACAGACACTACAACGAG	68507	94.454	0.9985	151
crybb1 rev	CGAGGTGCTATGCTACAAGGGCTAA
rpl13a for	TCTGGAGGACTGTAAGAGGTATGC	44093	99.25	0.9997	148
rpl13a rev	AGACGCACAATCTTGAGAGCAG
eef1a1l1 for	CAGCTGATCGTTGGAGTCAA	20850	69.16	0.992	94
eef1a1l1 rev	TGTATGCGCTGACTTCCTTG
