## Supplemental Table 2 for "Loss of αBa-crystallin, but not αA-crystallin, increases age-related cataract in the zebrafish lens"

### Sheet: Sheet1
Image Date	ID	Genotype	Age	Sex	Cloudy	Severe Cloudy	Anterior	Fracture	Separation	Bilateral
2020-04-30	2	cryaba	12	M	1					0
2022-04-14	2	cryaa	18	M	1					0
2022-04-14	6	cryaa	18	M	1					0
2022-03-10	2	cryaba	18	M	1					0
2020-09-07	1	wt	18	F	1					0
2022-05-10	1	wt	18	M	1		1			0
2020-09-07	2	wt	18	M		1				0
2020-09-07	3	wt	18	M		1				0
2023-04-07	1	cryaa	24	M	1					0
2023-04-03	3	cryaa	24	F	1					0
2020-08-21	1	cryaba	24	M	1					0
2020-08-21	2	cryaba	24	F	1					0
2021-08-09	4	cryaba	24	M	1					0
2021-08-12	2	cryaba	24	M		1				0
2021-08-12	4	cryaba	24	M		1				0
2022-07-13	1	cryabb	24	M	1					0
2022-08-16	1	cryabb	24	M	1		1			0
2022-07-13	2	cryabb	24	M	1					0
2020-05-07	4	wt	24	M	1					0
2022-02-16	4	cryabb	6	F	1					1
2021-02-01	2	cryabb	18	F	1	1				1
2020-04-21	5	cryaba	18	M		1				1
2022-03-08	6	cryabb	18	F	1					1
2022-03-08	1	cryabb	18	M		1				1
2020-06-26	1	cryaba	24	M	1	1				1
2022-07-13	5	cryabb	24	M	1	1			1	1
2020-05-07	2	wt	24	M	1					1
2020-05-07	1	wt	24	M		1				1
2022-08-12	3	cryaba	24	F	1
2021-10-06	1	cryaa	6	M						1
2022-06-20	1	cryaa	6	M						1
2021-10-06	2	cryaa	6	M						1
2022-06-20	2	cryaa	6	M						1
2021-10-06	3	cryaa	6	M						1
2022-06-20	3	cryaa	6	M						1
2021-10-06	4	cryaa	6	M						1
2022-06-20	4	cryaa	6	M						1
2021-10-06	5	cryaa	6	F						1
2022-06-20	5	cryaa	6	M						1
2022-07-28	1	cryaa	12	F						1
2022-07-28	2	cryaa	12	M						1
2022-07-28	3	cryaa	12	M						1
2022-07-28	4	cryaa	12	M						1
2022-07-28	5	cryaa	12	M						1
2022-07-28	6	cryaa	12						1	0
2022-06-20	6	cryaa	12	F						1
2022-06-20	7	cryaa	12	M						1
2022-06-20	8	cryaa	12	F						1
2022-06-20	9	cryaa	12	M						1
2022-06-20	10	cryaa	12	M						1
2022-04-14	1	cryaa	18	F						1
2022-10-14	1	cryaa	18	M						1
2022-10-14	2	cryaa	18	F						1
2022-04-14	3	cryaa	18	M						1
2022-04-14	4	cryaa	18	F						1
2022-04-14	5	cryaa	18	F						1
2022-04-14	7	cryaa	18	M						1
2022-04-14	8	cryaa	18	F						1
2023-04-03	1	cryaa	24	M			1			0
2023-04-07	2	cryaa	24	F						1
2023-04-03	2	cryaa	24	M						1
2023-04-07	3	cryaa	24	F						1
2023-04-03	4	cryaa	24	F						1
2023-04-07	4	cryaa	24	F						1
2023-04-03	5	cryaa	24	F						1
2023-04-07	5	cryaa	24	M						1
2023-04-03	6	cryaa	24	M						1
2023-04-07	6	cryaa	24	M						1
2023-04-07	7	cryaa	24	M						1
2023-04-07	8	cryaa	24	M						1
2023-04-07	9	cryaa	24	F						1
2023-04-07	10	cryaa	24	F						1
2023-04-07	11	cryaa	24	M						1
2022-09-21	1	cryaba	6	M						1
2020-01-30	1	cryaba	6							1
2022-09-21	2	cryaba	6	M			1			1
2020-01-30	2	cryaba	6
2022-09-21	3	cryaba	6	M						1
2020-01-30	3	cryaba	6							1
2022-09-21	4	cryaba	6	M						1
2022-09-21	5	cryaba	6	F						1
2022-09-21	6	cryaba	6	M						1
2022-09-21	7	cryaba	6	M			1			0
2020-04-30	1	cryaba	12	M						1
2021-09-15	1	cryaba	12	M						1
2021-09-15	2	cryaba	12	M						1
2021-09-15	3	cryaba	12	F						1
2020-07-31	4	cryaba	12	M						1
2020-07-31	5	cryaba	12	M						1
2020-07-31	6	cryaba	12	M						1
2020-07-31	7	cryaba	12	M						1
2020-07-31	8	cryaba	12	M						1
2022-03-10	1	cryaba	18	M						1
2020-04-21	3	cryaba	18	M						1
2021-01-26	3	cryaba	18	M						1
2020-04-21	4	cryaba	18	F						1
2021-01-26	4	cryaba	18	M						1
2021-01-26	5	cryaba	18	M						1
2021-01-26	6	cryaba	18	M						1
2021-01-26	7	cryaba	18	M			1			0
2022-08-12	1	cryaba	24	F						1
2021-08-09	1	cryaba	24	M						1
2021-08-12	1	cryaba	24	M			1			0
2021-08-09	2	cryaba	24	M			1			0
2022-08-12	2	cryaba	24	M			1		1	1
2021-08-09	3	cryaba	24	M						1
2021-08-12	3	cryaba	24	M						1
2022-08-12	4	cryaba	24	F						1
2022-02-16	1	cryabb	6	M						1
2022-02-16	2	cryabb	6	F						1
2022-02-16	3	cryabb	6	M						1
2022-02-16	5	cryabb	6	M						1
2022-02-16	6	cryabb	6	M						1
2022-03-08	7	cryabb	6	F						1
2022-03-08	8	cryabb	6	M						1
2022-03-08	9	cryabb	6	M						1
2022-03-08	10	cryabb	6	F						1
2022-03-08	11	cryabb	6	M						1
2022-03-08	12	cryabb	6	F						1
2022-03-08	13	cryabb	6	M						1
2022-03-08	14	cryabb	6	M						1
2022-03-08	15	cryabb	6	M						1
2022-03-08	16	cryabb	6	M						1
2020-04-21	1	cryabb	12	F						1
2020-07-23	1	cryabb	12	F						1
2020-07-23	2	cryabb	12	F						1
2020-04-21	2	cryabb	12	M						1
2020-04-14	3	cryabb	12	F						1
2020-07-23	3	cryabb	12	F						1
2020-04-14	4	cryabb	12	M			1			0
2020-07-23	4	cryabb	12	M						1
2020-07-23	5	cryabb	12	M			1			0
2020-04-14	5	cryabb	12							1
2020-09-20	1	cryabb	18	F						1
2020-10-10	1	cryabb	18	F						1
2021-02-01	1	cryabb	18	M						1
2022-03-08	2	cryabb	18	F						1
2020-09-20	2	cryabb	18	M						1
2020-10-10	2	cryabb	18	M						1
2022-03-08	3	cryabb	18	M						1
2022-03-08	4	cryabb	18	M						1
2022-03-08	5	cryabb	18	F						1
2022-08-16	2	cryabb	24	F						1
2022-08-16	3	cryabb	24	F						1
2022-07-13	3	cryabb	24	M				1	1	0
2022-08-16	4	cryabb	24	F						1
2022-07-13	4	cryabb	24	M						1
2022-08-16	5	cryabb	24	F						1
2022-07-13	6	cryabb	24	M						1
2022-07-13	7	cryabb	24	M						1
2022-07-13	8	cryabb	24	M						1
2022-07-13	9	cryabb	24	M					1	1
2022-07-13	10	cryabb	24	M						1
2021-10-29	1	wt	6	M						1
2020-04-07	1	wt	6							1
2020-04-14	2	wt	6	M						1
2021-10-29	2	wt	6	M						1
2021-10-29	3	wt	6	F						1
2021-10-28	3	wt	6	M						1
2020-04-07	3	wt	6							1
2021-10-28	4	wt	6	F						1
2021-10-29	4	wt	6	M						1
2020-07-31	1	wt	12	F						1
2020-05-14	1	wt	12	M						1
2021-10-28	1	wt	12	M						1
2020-07-31	2	wt	12	F						1
2021-10-28	2	wt	12	F						1
2020-05-14	2	wt	12	M						1
2020-07-31	3	wt	12	F						1
2020-05-14	3	wt	12	M						1
2020-05-14	4	wt	12	M						1
2020-05-14	5	wt	12	F						1
2021-01-26	1	wt	18	F						1
2021-12-30	1	wt	18	M						1
2021-01-26	2	wt	18	F						1
2022-05-10	2	wt	18	F						1
2021-12-30	2	wt	18	M						1
2022-05-10	3	wt	18	M						1
2022-05-10	4	wt	18	F						1
2022-05-10	5	wt	18	M						1
2022-05-10	6	wt	18	F						1
2022-05-10	7	wt	18	F						1
2022-05-10	8	wt	18	M						1
2021-05-20	1	wt	24	F						1
2021-07-29	1	wt	24	F						1
2021-05-20	2	wt	24	M						1
2021-07-29	2	wt	24	M			1			0
2020-05-07	3	wt	24	F						1
2021-07-29	3	wt	24	F						1
2021-05-20	3	wt	24	M						1
2021-05-20	4	wt	24	M						1
2021-07-29	4	wt	24	M						1
2020-05-07	5	wt	24	M						1
2021-05-20	5	wt	24	M						1
2021-07-29	5	wt	24	M						1
2020-05-07	6	wt	24	F						1
