## Supplemental Table 3 for "Loss of αBa-crystallin, but not αA-crystallin, increases age-related cataract in the zebrafish lens"

### Sheet: New lens diameters
Image Date	ID	Genotype	Age	Sex	TL	SL	lens1diam	lens2diam
2021-10-06	1	cryaa	6	M	25.5	20	781	784
2022-06-20	1	cryaa	6	M	27.5	22	810	817
2021-10-06	2	cryaa	6	M	25	19.5	746	759
2022-06-20	2	cryaa	6	M	28	22	819	812
2021-10-06	3	cryaa	6	M	25	20	795	795
2022-06-20	3	cryaa	6	M	27.5	22	789	787
2021-10-06	4	cryaa	6	M	24	19	763	778
2022-06-20	4	cryaa	6	M	28	22.5	818	814
2021-10-06	5	cryaa	6	F	22	17	714	715
2022-06-20	5	cryaa	6	M	30	23.5	841	840
2022-07-28	1	cryaa	12	F	33.5	26	933	927
2022-07-28	2	cryaa	12	M	32	25	944	932
2022-07-28	3	cryaa	12	M	33.5	26.5	946	926
2022-07-28	4	cryaa	12	M	30	24	921	908
2022-07-28	5	cryaa	12	M	30	24	882	891
2022-06-20	6	cryaa	12	F	29	23	879	873
2022-07-28	6	cryaa	12		21	14.5	731	726
2022-06-20	7	cryaa	12	M	28	22.5	868	883
2022-06-20	8	cryaa	12	F	28	22	872	862
2022-06-20	9	cryaa	12	M	28.5	22	856	860
2022-06-20	10	cryaa	12	M	28	22	867	872
2022-04-14	1	cryaa	18	F	32	24.5	979	970
2022-10-14	1	cryaa	18	M	27	21	854	853
2022-04-14	2	cryaa	18	M	30	23	928	940
2022-10-14	2	cryaa	18	F	31	24	946	945
2022-04-14	3	cryaa	18	M	32.5	25	984	985
2022-04-14	4	cryaa	18	F	32	25	961	949
2022-04-14	5	cryaa	18	F	31.5	25	971	977
2022-04-14	6	cryaa	18	M	30	24	938	960
2022-04-14	7	cryaa	18	M	33	26	1002	1007
2022-04-14	8	cryaa	18	F	35	27.5	971	985
2023-04-03	1	cryaa	24	M	29	23	953	947
2023-04-07	1	cryaa	24	M	28.5	22.5	933	932
2023-04-03	2	cryaa	24	M	31	24	1000	999
2023-04-07	2	cryaa	24	F	32	26	953	950
2023-04-03	3	cryaa	24	F	27	21	898	876
2023-04-07	3	cryaa	24	F	29.5	23.5	950	947
2023-04-03	4	cryaa	24	F	29	23	938	930
2023-04-07	4	cryaa	24	F	31.5	25	956	966
2023-04-03	5	cryaa	24	F	26	20.5	877	871
2023-04-07	5	cryaa	24	M	31	24	949	947
2023-04-03	6	cryaa	24	M	28.5	22.5	940	923
2023-04-07	6	cryaa	24	M	31	24	997	998
2023-04-07	7	cryaa	24	M	26	20	899	907
2023-04-07	8	cryaa	24	M	28.5	22	963	960
2023-04-07	9	cryaa	24	F	32	25	975	986
2023-04-07	10	cryaa	24	F	28	22	958
2023-04-07	11	cryaa	24	M	28	22	944	923
2020-01-30	1	cryaba	6		24	18	751	773
2022-09-21	1	cryaba	6	M	28.5	22.5	860	866
2020-01-30	2	cryaba	6		22	17.5	722	733
2022-09-21	2	cryaba	6	M	26	21	822	827
2020-01-30	3	cryaba	6		25	19.5	796	813
2022-09-21	3	cryaba	6	M	25.5	20	787	777
2022-09-21	4	cryaba	6	M	26.5	21	806	817
2022-09-21	5	cryaba	6	F	24.5	19.5	772	771
2022-09-21	6	cryaba	6	M	25.5	20	816	821
2022-09-21	7	cryaba	6	M	26.5	21	793	799
2020-04-30	1	cryaba	12	M	30	24	929	916
2021-09-15	1	cryaba	12	M	26.5	21	876	855
2020-04-30	2	cryaba	12	M	27	21	867	866
2021-09-15	2	cryaba	12	M	26	20.5	876	866
2021-09-15	3	cryaba	12	F	26	20	847	848
2020-07-31	4	cryaba	12	M	28	22.5	855	844
2020-07-31	5	cryaba	12	M	27.5	21.5	843	854
2020-07-31	6	cryaba	12	M	27.5	21.5	819	825
2020-07-31	7	cryaba	12	M	25	19.5	813	824
2020-07-31	8	cryaba	12	M	27	21	808	814
2022-03-10	1	cryaba	18	M	27.5	21.5	934	929
2022-03-10	2	cryaba	18	M	27	21	907	916
2020-04-21	3	cryaba	18	M	35	28	1027	1033
2021-01-26	3	cryaba	18	M	26	20	834	850
2020-04-21	4	cryaba	18	F	28	22	884	898
2021-01-26	4	cryaba	18	M	29	23	918	919
2020-04-21	5	cryaba	18	M	31	25	988	975
2021-01-26	5	cryaba	18	M	27	21	861	879
2021-01-26	6	cryaba	18	M	27	21.5	882	891
2021-01-26	7	cryaba	18	M	27	22	876	868
2020-06-26	1	cryaba	24	M	31	25.5	999	1010
2020-08-21	1	cryaba	24	M	35.5	28	1055	1086
2021-08-09	1	cryaba	24	M	30	24	971	975
2021-08-12	1	cryaba	24	M	32	25.5	1034	1005
2022-08-12	1	cryaba	24	F	32	25	1053	1065
2020-08-21	2	cryaba	24	F	34	27	1036	1111
2021-08-09	2	cryaba	24	M	27.5	21.5	910	902
2021-08-12	2	cryaba	24	M	30	23.5	986	1035
2022-08-12	2	cryaba	24	M	34	27.5	1143	1162
2021-08-09	3	cryaba	24	M	27	21	975	991
2021-08-12	3	cryaba	24	M	32	25	970	975
2022-08-12	3	cryaba	24	F	28.5	22	1034
2021-08-09	4	cryaba	24	M	28	22	912	931
2021-08-12	4	cryaba	24	M	28.5	22.5	988	978
2022-08-12	4	cryaba	24	F	31	24.5	1034	1056
2022-02-16	1	cryabb	6	M	27	20.5	796	781
2022-02-16	2	cryabb	6	F	27.5	21.5	788	804
2022-02-16	3	cryabb	6	M	24	18	710	705
2022-02-16	4	cryabb	6	F	24	18	695	696
2022-02-16	5	cryabb	6	M	26.5	21	760	760
2022-02-16	6	cryabb	6	M	24.5	19	761	758
2022-03-08	7	cryabb	6	F	25	18.5	762	755
2022-03-08	8	cryabb	6	M	23	18	682	677
2022-03-08	9	cryabb	6	M	26.5	20	767	777
2022-03-08	10	cryabb	6	F	27	21	781	782
2022-03-08	11	cryabb	6	M	25.5	20	749	760
2022-03-08	12	cryabb	6	F	30	24	824	830
2022-03-08	13	cryabb	6	M	23	18	724	710
2022-03-08	14	cryabb	6	M	25.5	19.5	765	769
2022-03-08	15	cryabb	6	M	25	19.5	775	764
2022-03-08	16	cryabb	6	M	25	20	779	775
2020-04-21	1	cryabb	12	F	28	22	837	820
2020-07-23	1	cryabb	12	F	30.5	24.5	843	857
2020-04-21	2	cryabb	12	M	29	23	842	854
2020-07-23	2	cryabb	12	F	29	23	842	815
2020-04-14	3	cryabb	12	F	27	22	859	840
2020-07-23	3	cryabb	12	F	30	23.5	831	855
2020-04-14	4	cryabb	12	M	31	25	919	924
2020-07-23	4	cryabb	12	M	32	26	897	896
2020-04-14	5	cryabb	12		29	22	881	904
2020-07-23	5	cryabb	12	M	28	22	791	797
2020-09-20	1	cryabb	18	F	32	25	944	930
2020-10-10	1	cryabb	18	F	31	24	915	898
2021-02-01	1	cryabb	18	M	30	24	921	923
2022-03-08	1	cryabb	18	M	35.5	27.5	914	906
2020-09-20	2	cryabb	18	M	36	29	1034	1041
2020-10-10	2	cryabb	18	M	34	27	1002	1008
2021-02-01	2	cryabb	18	F	32	26	891	900
2022-03-08	2	cryabb	18	F	30	23	891	892
2022-03-08	3	cryabb	18	M	30	23	922	921
2022-03-08	4	cryabb	18	M	33	26.5	928	915
2022-03-08	5	cryabb	18	F	30	23	895	900
2022-03-08	6	cryabb	18	F	29	22	867	872
2022-07-13	1	cryabb	24	M	31	24	987	980
2022-08-16	1	cryabb	24	M	32	25	956	922
2022-07-13	2	cryabb	24	M	30	23.5	966	954
2022-08-16	2	cryabb	24	F	27	20	876	878
2022-07-13	3	cryabb	24	M	33	25.5	1034	1033
2022-08-16	3	cryabb	24	F	32	25	931	939
2022-07-13	4	cryabb	24	M	33.5	27	981	977
2022-08-16	4	cryabb	24	F	34	27	994	1000
2022-07-13	5	cryabb	24	M	32	25	971	1011
2022-08-16	5	cryabb	24	F	34	26.5	1012	1023
2022-07-13	6	cryabb	24	M	35	27	1042	1030
2022-07-13	7	cryabb	24	M	33.5	26	984	979
2022-07-13	8	cryabb	24	M	27.5	21	924	924
2022-07-13	9	cryabb	24	M	31	25	998	1002
2022-07-13	10	cryabb	24	M	30	23.5	947	947
2020-04-07	1	WT	6		24	19	779	775
2021-10-29	1	WT	6	M	25	19.5	780	782
2020-04-14	2	WT	6	M	27	21	793	792
2021-10-29	2	WT	6	M	24	19	752	754
2020-04-07	3	WT	6		25	20	766	787
2021-10-28	3	WT	6	M	25	19	796	807
2021-10-29	3	WT	6	F	25	19	758	762
2021-10-28	4	WT	6	F	25	20	771	760
2021-10-29	4	WT	6	M	25	19	773	776
2020-01-24	5	WT	6		27	21	793	815
2020-05-14	1	WT	12	M	26	20.5	848	842
2020-07-31	1	WT	12	F	29	23	861	871
2021-10-28	1	WT	12	M	30	23	868	858
2020-05-14	2	WT	12	M	28	22	888	857
2020-07-31	2	WT	12	F	28	22.5	834	835
2021-10-28	2	WT	12	F	29	22.5	871	880
2020-05-14	3	WT	12	M	26	20.5	833	865
2020-07-31	3	WT	12	F	30	24	833	849
2020-05-14	4	WT	12	M	25.5	19.5	809	801
2020-05-14	5	WT	12	F	27	21	828	841
2020-09-07	1	WT	18	F	34	28	953	963
2021-01-26	1	WT	18	F	27	20.5	852	859
2021-12-30	1	WT	18	M	33.5	26.5	991	967
2022-05-10	1	WT	18	M	30	24	962	980
2020-09-07	2	WT	18	M	35	28	1038	1031
2021-01-26	2	WT	18	F	30	23	887	912
2021-12-30	2	WT	18	M	31.5	25	982	967
2022-05-10	2	WT	18	F	31	25	918	909
2020-09-07	3	WT	18	M	31	26	976	984
2022-05-10	3	WT	18	M	31	25	999	1005
2022-05-10	4	WT	18	F	32	26	960	972
2022-05-10	5	WT	18	M	33	26	1012	1001
2022-05-10	6	WT	18	F	32	25	934	925
2022-05-10	7	WT	18	F	32	25	1006	997
2022-05-10	8	WT	18	M	29.5	23	912	908
2020-05-07	1	WT	24	M	34	27	955	968
2021-05-20	1	WT	24	F	30	23	962	942
2021-07-29	1	WT	24	F	30	24	929	936
2020-05-07	2	WT	24	M	38	31	1080	1022
2021-05-20	2	WT	24	M	26.5	21	923	932
2021-07-29	2	WT	24	M	34	27	971	960
2020-05-07	3	WT	24	F	32	24.5	964	940
2021-05-20	3	WT	24	M	28	22	932	925
2021-07-29	3	WT	24	F	36	28.5	1004	1005
2020-05-07	4	WT	24	M	37.5	30.5	960	951
2021-05-20	4	WT	24	M	28	22	931	917
2021-07-29	4	WT	24	M	34	27	955	963
2020-05-07	5	WT	24	M	37	30	1031	1043
2021-05-20	5	WT	24	M	30	23	893	924
2021-07-29	5	WT	24	M	31	24	965	954
2020-05-07	6	WT	24	F	35	28	1060	1064
