## Supplemental Table 4 for "Loss of αBa-crystallin, but not αA-crystallin, increases age-related cataract in the zebrafish lens"

### Sheet: Summary
Age	Gene	Delta Cq	Replicate
10dpf	cryaa	-3.95933	1
19dpf	cryaa	3.29689	1
5week	cryaa	2.45976	1
10dpf	cryaba	1.33002	1
19dpf	cryaba	2.38056	1
5week	cryaba	-3.12176	1
10dpf	cryabb	1.82841	1
19dpf	cryabb	5.95838	1
5week	cryabb	5.68133	1
10dpf	cryaa	-4.47842	2
19dpf	cryaa	2.56282	2
5week	cryaa	-0.777005	2
10dpf	cryaba	3.75227	2
19dpf	cryaba	-0.531147	2
5week	cryaba	-2.07762	2
10dpf	cryabb	11.4109	2
19dpf	cryabb	8.00942	2
5week	cryabb	-4.03615	2
10dpf	cryaa	0.873652	3
19dpf	cryaa	1.39366	3
5week	cryaa	0.0791245	3
10dpf	cryaba	6.87197	3
19dpf	cryaba	-0.650736	3
5week	cryaba	0.882938	3
10dpf	cryabb	8.95903	3
19dpf	cryabb	2.49561	3
5week	cryabb	-1.46305	3

### Sheet: Replicate 1
Age	Gene	Cq
10dpf	cryaa	23.6428
10dpf	cryaa	22.4638
10dpf	cryaa	20.469
10dpf	cryaba	27.0861
10dpf	cryaba	28.3243
10dpf	cryaba	28.361
10dpf	cryabb	28.4466
10dpf	cryabb	29.2858
10dpf	cryabb	28.7907
10dpf	cryabb	19.6681
10dpf	cryabb
10dpf	cryabb	19.918
10dpf	EF1	27.375
10dpf	EF1	26.2254
10dpf	EF1	26.4062
10dpf	Rpl13A	27.5561
10dpf	Rpl13A	27.6383
10dpf	Rpl13A	27.9342
19dpf	cryaa	23.2083
19dpf	cryaa	21.3503
19dpf	cryaa	23.4842
19dpf	cryaba	22.2955
19dpf	cryaba	22.5949
19dpf	cryaba	22.3993
19dpf	cryabb	25.7925
19dpf	cryabb	26.1157
19dpf	cryabb	26.115
19dpf	EF1	21.7006
19dpf	EF1	22.1111
19dpf	EF1	21.697
19dpf	Rpl13A	18.4498
19dpf	Rpl13A	17.9048
19dpf	Rpl13A	18.4327
5week	cryaa	20.8053
5week	cryaa	20.3238
5week	cryaa	20.2463
5week	cryaba	15.0728
5week	cryaba	14.7462
5week	cryaba	14.8117
5week	cryabb	23.9318
5week	cryabb	23.5541
5week	cryabb	23.5541
5week	EF1	19.0443
5week	EF1	19.7721
5week	EF1	18.9694
5week	Rpl13A	16.9123
5week	Rpl13A	16.6801
5week	Rpl13A	16.6137
Adult	cryaa	19.9331
Adult	cryaa	20.6003
Adult	cryaa	20.4324
Adult	cryaba	17.9299
Adult	cryaba	16.9719
Adult	cryaba	17.6214
Adult	EF1	21.686
Adult	EF1	21.8624
Adult	EF1	21.9501
Adult	Rpl13A	22.8124
Adult	Rpl13A	22.8779
Adult	Rpl13A	22.8579

### Sheet: Replicate 2
Age	Gene	Cq
10dpf	cryaa	19.8885
10dpf	cryaa	21.5427
10dpf	cryaa	19.264
10dpf	cryaba	27.931
10dpf	cryaba	27.5982
10dpf	cryaba	27.8916
10dpf	cryabb	35.9407
10dpf	cryabb	35.0293
10dpf	cryabb	35.4269
10dpf	EF1	24.3788
10dpf	EF1	23.168
10dpf	EF1	23.9295
10dpf	Rpl13A	25.8046
10dpf	Rpl13A	24.9326
10dpf	Rpl13A	24.1886
19dpf	cryaa	23.758
19dpf	cryaa	23.3383
19dpf	cryaa	22.9084
19dpf	cryaba	20.3064
19dpf	cryaba	20.1775
19dpf	cryaba	20.2388
19dpf	cryabb	32.9564
19dpf	cryabb	28.92
19dpf	cryabb	28.643
19dpf	EF1	22.512
19dpf	EF1	22.3232
19dpf	EF1	21.9416
19dpf	Rpl13A	19.3191
19dpf	Rpl13A	19.1554
19dpf	Rpl13A	19.3813
5week	cryaa	21.9284
5week	cryaa	21.7321
5week	cryaa	20.8162
5week	cryaba	20.4515
5week	cryaba	20.2096
5week	cryaba	20.9278
5week	cryabb	18.9554
5week	cryabb	18.3015
5week	cryabb	18.4564
5week	EF1	22.1193
5week	EF1	22.4475
5week	EF1	22.1507
5week	Rpl13A	22.9061
5week	Rpl13A	23.0823
5week	Rpl13A	22.9377
Adult	cryaa	16.8913
Adult	cryaa	16.4611
Adult	cryaa	16.6212
Adult	cryaba	17.9177
Adult	cryaba	17.9303
Adult	cryaba	17.7655
Adult	cryabb	18.0893
Adult	cryabb	18.1548
Adult	cryabb	17.8983
Adult	EF1	21.7973
Adult	EF1	21.9906
Adult	EF1	21.8297
Adult	Rpl13A	22.9246
Adult	Rpl13A	22.8753
Adult	Rpl13A	22.9677

### Sheet: Replicate 3
Age	Gene	Cq
10dpf	cryaa	25.905
10dpf	cryaa	25.9542
10dpf	cryaa	25.9923
10dpf	cryaba	31.9317
10dpf	cryaba	32.3439
10dpf	cryaba	31.5708
10dpf	cryabb	34.3761
10dpf	cryabb	33.5727
10dpf	cryabb	34.1588
10dpf	EF1	25.1758
10dpf	EF1	25.0452
10dpf	EF1	25.3716
10dpf	Rpl13A	24.8727
10dpf	Rpl13A	25.0624
10dpf	Rpl13A	24.9334
19dpf	cryaa	37.0228
19dpf	cryaa	21.3586
19dpf	cryaa	18.4593
19dpf	cryaba	23.9934
19dpf	cryaba	23.366
19dpf	cryaba	23.3481
19dpf	cryabb	27.4732
19dpf	cryabb	25.9616
19dpf	cryabb	26.7118
19dpf	EF1	27.9433
19dpf	EF1	26.6059
19dpf	EF1	26.3744
19dpf	Rpl13A	21.4183
19dpf	Rpl13A	21.4714
19dpf	Rpl13A	21.5063
5week	cryaa	17.6334
5week	cryaa	17.9343
5week	cryaa	18.2918
5week	cryaba	18.5538
5week	cryaba	18.7838
5week	cryaba	18.9335
5week	cryabb	16.1827
5week	cryabb	16.6139
5week	cryabb	16.4365
5week	EF1	20.9207
5week	EF1	20.1516
5week	EF1	19.9691
5week	Rpl13A	15.3665
5week	Rpl13A	15.4073
5week	Rpl13A	15.4294
Adult	cryaa	22.9351
Adult	cryaa	21.58
Adult	cryaa	21.931
Adult	cryaba	17.9229
Adult	cryaba	18.1962
Adult	cryaba	17.1154
Adult	cryabb	19.9313
Adult	cryabb	19.4011
Adult	cryabb	19.8652
Adult	EF1	22.6379
Adult	EF1	23.0111
Adult	EF1	22.9756
Adult	Rpl13A	18.348
Adult	Rpl13A	18.4213
Adult	Rpl13A	18.2864
