## Supplemental Table 5 for "Loss of αBa-crystallin, but not αA-crystallin, increases age-related cataract in the zebrafish lens"

### Sheet: Summary data
Genotype	Gene	Delta Cq	Replicate
cryaa	cryaa	5.86673	1
cryaa	cryaa	7.91521	2
cryaa	cryaa	10.3604	3
cryaa	cryaba	-2.81988	1
cryaa	cryaba	-4.28548	2
cryaa	cryaba	-7.91817	3
cryaa	cryabb	-3.73145	1
cryaa	cryabb	-1.84651	2
cryaa	cryabb	-2.6688	3
cryaa	crybb1	-1.14973	1
cryaa	crybb1	-0.861836	2
cryaa	crybb1	0.307185	3
cryaba	cryaa	0.201411	1
cryaba	cryaa	-1.7803	2
cryaba	cryaa	-0.616485	3
cryaba	cryaba	-1.00452	1
cryaba	cryaba	-2.13225	2
cryaba	cryaba	-5.90418	3
cryaba	cryabb	-2.45597	1
cryaba	cryabb	-1.26293	2
cryaba	cryabb	-1.83272	3
cryaba	crybb1	-1.21537	1
cryaba	crybb1	-0.606504	2
cryaba	crybb1	0.167101	3
WT	cryaa	-1.78845	1
WT	cryaa	-2.9735	2
WT	cryaa	-1.70558	3
WT	cryaba	-2.15867	1
WT	cryaba	-3.82408	2
WT	cryaba	-7.95011	3
WT	cryabb	-1.18022	1
WT	cryabb	-2.00687	2
WT	cryabb	-3.04777	3
WT	crybb1	-0.742836	1
WT	crybb1	-0.846053	2
WT	crybb1	-0.18148	3

### Sheet: Replicate 1
Genotype	Gene	Cq
cryaa	cryaba	21.9671
cryaa	cryaba	21.9702
cryaa	cryaba	21.9298
cryaa	cryabb	20.99
cryaa	cryabb	21.0611
cryaa	cryabb	21.0813
cryaa	crybb1	23.6197
cryaa	crybb1	23.6713
cryaa	crybb1	23.5866
cryaa	EF1	28.5462
cryaa	EF1	28.5174
cryaa	EF1	28.644
cryaa	Rpl13A	21.6143
cryaa	Rpl13A	20.5341
cryaa	Rpl13A	20.7975
cryaa	cryaa	30.4206
cryaa	cryaa	30.5917
cryaa	cryaa	30.9147
cryaba	cryaa	22.9219
cryaba	cryaa	22.2167
cryaba	cryaa	21.445
cryaba	cryaba	20.95
cryaba	cryaba	20.955
cryaba	cryaba	21.0607
cryaba	cryabb	19.4628
cryaba	cryabb	19.4906
cryaba	cryabb	19.658
cryaba	crybb1	21.5405
cryaba	crybb1	21.1133
cryaba	crybb1	19.6795
cryaba	EF1	25.6657
cryaba	EF1	25.9129
cryaba	EF1	25.6157
cryaba	Rpl13A	18.2614
cryaba	Rpl13A	18.2412
cryaba	Rpl13A	18.2618
WT	cryaa	19.5747
WT	cryaa	20.7301
WT	cryaa	18.7228
WT	cryaba	19.3671
WT	cryaba	19.3824
WT	cryaba	19.1674
WT	cryabb	20.266
WT	cryabb	20.2413
WT	cryabb	20.345
WT	crybb1	21.0588
WT	crybb1	20.3842
WT	crybb1	Undetermined
WT	EF1	24.2396
WT	EF1	35.4016
WT	EF1	24.625
WT	Rpl13A	18.6058
WT	Rpl13A	18.5998
WT	Rpl13A	18.2833

### Sheet: Replicate 2
Genotype	Gene	Cq
cryaa	cryaba	17.3918
cryaa	cryaba	17.288
cryaa	cryaba	17.3038
cryaa	cryabb	18.802
cryaa	cryabb	18.9274
cryaa	cryabb	19.1361
cryaa	crybb1	20.8297
cryaa	crybb1	20.7354
cryaa	crybb1	20.6895
cryaa	EF1	20.4277
cryaa	EF1	20.4851
cryaa	EF1	20.4475
cryaa	Rpl13A	22.3998
cryaa	Rpl13A	22.9133
cryaa	Rpl13A	23.0068
cryaa	cryaa	29.7415
cryaa	cryaa	29.089
cryaa	cryaa	29.7552
cryaba	cryaa	20.494
cryaba	cryaa	19.6013
cryaba	cryaa	20.1703
cryaba	cryaba	19.6758
cryaba	cryaba	19.8815
cryaba	cryaba	19.6526
cryaba	cryabb	20.036
cryaba	cryabb	19.9327
cryaba	cryabb	19.9425
cryaba	crybb1	21.4165
cryaba	crybb1	21.2544
cryaba	crybb1	21.1161
cryaba	EF1	20.1508
cryaba	EF1	20.1371
cryaba	EF1	20.1647
cryaba	Rpl13A	23.9569
cryaba	Rpl13A	23.3948
cryaba	Rpl13A	23.4089
WT	cryaa	18.8346
WT	cryaa	18.8508
WT	cryaa	18.5992
WT	cryaba	17.9159
WT	cryaba	17.8823
WT	cryaba	17.9347
WT	cryabb	20.7515
WT	cryabb	20.7407
WT	cryabb	20.7825
WT	crybb1	21.2236
WT	crybb1	20.9919
WT	crybb1	20.4515
WT	EF1	20.8147
WT	EF1	20.8061
WT	EF1	20.8579
WT	Rpl13A	22.6748
WT	Rpl13A	22.5871
WT	Rpl13A	22.6697

### Sheet: Replicate 3
Genotype	Gene	Cq
WT	EF1	22.4784
WT	EF1	22.486
WT	EF1	22.7457
WT	Rpl13A	17.1914
WT	Rpl13A	17.1464
WT	Rpl13A	16.9883
cryaa	EF1	21.8609
cryaa	EF1	21.8318
cryaa	EF1	21.9325
cryaa	Rpl13A	16.8225
cryaa	Rpl13A	16.6916
cryaa	Rpl13A	16.9482
cryaba	EF1	20.9511
cryaba	EF1	20.9689
cryaba	EF1	21.0036
cryaba	Rpl13A	15.9985
cryaba	Rpl13A	15.8319
cryaba	Rpl13A	16.2725
WT	cryaa	18.984
WT	cryaa	17.806
WT	cryaa	17.6114
cryaa	cryaa	29.8025
cryaa	cryaa	29.6063
cryaa	cryaa	29.7161
cryaba	cryaa	18.3695
cryaba	cryaa	17.8839
cryaba	cryaa	17.4103
WT	cryaba	11.8782
WT	cryaba	11.8492
WT	cryaba	11.9404
cryaa	cryaba	11.2901
cryaa	cryaba	11.5568
cryaa	cryaba	11.4423
cryaba	cryaba	12.6215
cryaba	cryaba	12.5868
cryaba	cryaba	12.5923
WT	cryabb	17.9628
WT	cryabb	17.9879
WT	cryabb	17.9558
cryaa	cryabb	18.7902
cryaa	cryabb	18.6063
cryaa	cryabb	18.6693
cryaba	cryabb	18.8191
cryaba	cryabb	18.9082
cryaba	cryabb	18.8827
WT	crybb1	19.6358
WT	crybb1	19.6851
WT	crybb1	19.6527
cryaa	crybb1	19.6374
cryaa	crybb1	19.673
cryaa	crybb1	19.6549
cryaba	crybb1	18.6802
cryaba	crybb1	18.6636
cryaba	crybb1	18.6706
